# Quantifying transcriptome turnover on phylogenies by modeling gene expression as a binary trait

**DOI:** 10.1101/2024.10.03.616564

**Authors:** Ammon Thompson, Michael R. May, Ben Hopkins, Nerisa Riedl, Olga Barmina, Benjamin J. Liebeskind, Li Zhao, David Begun, Artyom Kopp

## Abstract

Changes in gene expression are a key driver of phenotypic evolution, leading to a persistent interest in the evolution of transcriptomes. Traditionally, gene expression is modeled as a continuous trait, leaving qualitative transitions largely unexplored. In this paper, we detail the development of new Bayesian inference techniques to study the evolutionary turnover of organ-specific transcriptomes, which we define as instances where orthologous genes gain or lose expression in a particular organ. To test these techniques, we analyze the transcriptomes of two male reproductive organs, testes and accessory glands, across 11 species of the Drosophila melanogaster species group. We first discretize gene expression states by estimating the probability that each gene is expressed in each organ and species. We then define a phylogenetic model of correlated transcriptome evolution in two or more organs and fit it to the expression state data. Inferences under this model show that many genes have gained and lost expression in each organ, and that the two organs experienced accelerated transcriptome turnover on different branches of the Drosophila phylogeny.
