## Supplementary material for "Quantifying transcriptome turnover on phylogenies by modeling gene expression as a binary trait": Table_S1

species	organ	sample_name	dissected_by	read_depth	strain_ID	Geographic_origin	Genome reference_or_non_genome_reference_strain	platform
ananassae	AG	G_35	Olga	37.259399	AABBg1 (14024-0371.13)	Hawaii	G	HiSeq_3000
ananassae	AG	G_z1	Artyom	8.678485	AABBg1 (14024-0371.13)	Hawaii	G	HiSeq_2500
ananassae	AG	NG_101	Nerisa	35.860137	TBU135	Tonga	NG	HiSeq_4000
ananassae	AG	NG_105	Nerisa	18.643995	TBU135	Tonga	NG	HiSeq_4000
biarmipes	AG	G_106	Nerisa	35.822166	361.0-iso11 (14023-0361.10)	Cambodia	G	HiSeq_3000
biarmipes	AG	G_z3	Artyom	9.445511	361.0-iso11 (14023-0361.10)	Cambodia	G	HiSeq_2500
biarmipes	AG	NG_113	Nerisa	23.124213	361.3-iso10 (14023-0361.08)	Mysore, India	HiSeq_4000
biarmipes	AG	NG_37	Olga	35.780342	361.3-iso10 (14023-0361.08)	Mysore, India	HiSeq_3000
biarmipes	AG	NG_8	Olga	29.742042	361.3-iso10 (14023-0361.08)	Mysore, India	HiSeq_3000
bipectinata	AG	G_46	Olga	35.627797	381.3-isoA l18 (14024-0381.19)	Taiwan	G	HiSeq_3000
bipectinata	AG	G_z9	Artyom	16.305964	381.3-isoA l18 (14024-0381.19)	Taiwan	G	HiSeq_2500
bipectinata	AG	NG_16	Olga	34.638716	bip381.4-iso I-6	Thailand	NG	HiSeq_3000
bipectinata	AG	NG_17	Olga	28.680099	bip381.4-iso I-6	Thailand	NG	HiSeq_3000
elegans	AG	G_99	Nerisa	17.23314	HK-iso1 l-11 (14027-0461.03)	Hong Kong	G	HiSeq_4000
elegans	AG	G_z5	Artyom	12.568404	HK-iso1 l-11 (14027-0461.03)	Hong Kong	G	HiSeq_2500
elegans	AG	NG_38	Olga	32.807386	IR-MTK	Okinawa	NG	HiSeq_3000
elegans	AG	NG_53	Ammon	56.995528	IR-MTK	Okinawa	NG	HiSeq_3000
eugracilis	AG	G_102	Nerisa	17.13789	KB-iso11 (14026-0451.10)	Brunei	G	HiSeq_4000
eugracilis	AG	G_z15	Artyom	16.679544	KB-iso11 (14026-0451.10)	Brunei	G	HiSeq_2500
eugracilis	AG	NG_34	Olga	40.211148	451.2-iso1	Cambodia	NG	HiSeq_3000
eugracilis	AG	NG_39	Olga	35.283339	451.2-iso1	Cambodia	NG	HiSeq_3000
ficusphila	AG	G_107	Nerisa	41.074039	631.0-iso1 (14025-0441.05)	Taiwan	G	HiSeq_4000
ficusphila	AG	G_45	Olga	32.552605	631.0-iso1 (14025-0441.05)	Taiwan	G	HiSeq_3000
ficusphila	AG	NG_103	Nerisa	21.789021	IR98-5	Okinawa	NG	HiSeq_4000
ficusphila	AG	NG_27	Olga	31.909202	IR98-5	Okinawa	NG	HiSeq_3000
kikkawai	AG	G_42	Olga	33.81009	561.0-iso4 l-10 (14028-0561.14)	Colombia	G	HiSeq_3000
kikkawai	AG	G_z11	Artyom	13.990882	561.0-iso4 l-10 (14028-0561.14)	Colombia	G	HiSeq_2500
kikkawai	AG	NG_20	Olga	30.586558	Brazil D iso-B I-3	Brazil	NG	HiSeq_3000
kikkawai	AG	NG_21	Olga	27.683657	Brazil D iso-B I-3	Brazil	NG	HiSeq_3000
melanogaster	AG	G_109	Nerisa	42.375758	y; cn bw sp	USA	G	HiSeq_4000
melanogaster	AG	G_111	Nerisa	14.244275	y; cn bw sp	USA	G	HiSeq_4000
melanogaster	AG	NG_30	Olga	29.292979	ED10	Ethiopia	NG	HiSeq_3000
melanogaster	AG	NG_z21	Artyom	9.484887	ED10	Ethiopia	NG	HiSeq_2500
simulans	AG	G_29	Olga	30.011035	w501 (14021-0251.195)	USA	G	HiSeq_3000
simulans	AG	G_z17	Artyom	10.948898	w501 (14021-0251.195)	USA	G	HiSeq_2500
simulans	AG	NG_64	Ammon	24.311632	MD106	Madagaskar	NG	HiSeq_3000
simulans	AG	NG_91	Ammon	23.30153	MD106	Madagaskar	NG	HiSeq_4000
simulans	AG	NG_z19	Artyom	12.879447	MD106	Madagaskar	NG	HiSeq_2500
takahashii	AG	G_112	Nerisa	16.018446	311.05-iso4 I13 (14022-0311.13)	Taiwan	G	HiSeq_4000
takahashii	AG	G_4	Olga	34.145471	311.05-iso4 I13 (14022-0311.13)	Taiwan	G	HiSeq_3000
takahashii	AG	G_z13	Artyom	14.244145	311.05-iso4 I13 (14022-0311.13)	Taiwan	G	HiSeq_2500
takahashii	AG	NG_23	Olga	31.610012	IR98-3	Okinawa	NG	HiSeq_3000
takahashii	AG	NG_24	Olga	30.916996	IR98-3	Okinawa	NG	HiSeq_3000
yakuba	AG	G_92	Ammon	31.091778	Tai18E2 (14021-0261.01)	Côte d'Ivoire	G	HiSeq_4000
yakuba	AG	G_z23	Artyom	10.987003	Tai18E2 (14021-0261.01)	Côte d'Ivoire	G	HiSeq_2500
yakuba	AG	NG_26	Olga	33.197787	CY28	Cameroon	NG	HiSeq_3000
yakuba	AG	NG_33	Olga	31.552709	CY28	Cameroon	NG	HiSeq_3000
ananassae	testis	G_49	Ammon	54.723652	AABBg1 (14024-0371.13)	Hawaii	G	HiSeq_3000
ananassae	testis	G_z2	Artyom	9.459586	AABBg1 (14024-0371.13)	Hawaii	G	HiSeq_2500
ananassae	testis	NG_50	Ammon	46.64145	TBU135	Tonga	NG	HiSeq_3000
ananassae	testis	NG_66	Ammon	50.224216	TBU135	Tonga	NG	HiSeq_4000
biarmipes	testis	G_48	Ammon	29.919661	361.0-iso11 (14023-0361.10)	Cambodia	G	HiSeq_3000
biarmipes	testis	G_z4	Artyom	6.617105	361.0-iso11 (14023-0361.10)	Cambodia	G	HiSeq_2500
biarmipes	testis	NG_52	Ammon	32.057545	361.3-iso10 (14023-0361.08)	Mysore, India	HiSeq_3000
biarmipes	testis	NG_78	Ammon	24.149577	361.3-iso10 (14023-0361.08)	Mysore, India	HiSeq_4000
bipectinata	testis	G_59	Ammon	32.667388	381.3-isoA l18 (14024-0381.19)	Taiwan	G	HiSeq_4000
bipectinata	testis	G_z10	Artyom	12.037222	381.3-isoA l18 (14024-0381.19)	Taiwan	G	HiSeq_2500
bipectinata	testis	NG_60	Ammon	29.942975	bip381.4-iso I-6	Thailand	NG	HiSeq_3000
bipectinata	testis	NG_61	Ammon	19.001573	bip381.4-iso I-6	Thailand	NG	HiSeq_4000
elegans	testis	G_40	Olga	32.207353	HK-iso1 l-11 (14027-0461.03)	Hong Kong	G	HiSeq_3000
elegans	testis	G_z6	Artyom	18.978744	HK-iso1 l-11 (14027-0461.03)	Hong Kong	G	HiSeq_2500
elegans	testis	NG_68	Ammon	31.356399	IR-MTK	Okinawa	NG	HiSeq_3000
elegans	testis	NG_94	Ammon	22.723312	IR-MTK	Okinawa	NG	HiSeq_4000
eugracilis	testis	G_114	Nerisa	41.500881	KB-iso11 (14026-0451.10)	Brunei	G	HiSeq_4000
eugracilis	testis	G_7	Olga	33.47575	KB-iso11 (14026-0451.10)	Brunei	G	HiSeq_3000
eugracilis	testis	G_z16	Artyom	103.969658	KB-iso11 (14026-0451.10)	Brunei	G	HiSeq_2500
eugracilis	testis	NG_25	Olga	34.886999	451.2-iso1	Cambodia	NG	HiSeq_3000
eugracilis	testis	NG_56	Ammon	37.287866	451.2-iso1	Cambodia	NG	HiSeq_3000
ficusphila	testis	G_41	Olga	29.567953	631.0-iso1 (14025-0441.05)	Taiwan	G	HiSeq_3000
ficusphila	testis	G_z8	Artyom	13.295376	631.0-iso1 (14025-0441.05)	Taiwan	G	HiSeq_2500
ficusphila	testis	NG_47	Olga	27.923397	IR98-5	Okinawa	NG	HiSeq_3000
ficusphila	testis	NG_89	Ammon	19.572586	IR98-5	Okinawa	NG	HiSeq_4000
kikkawai	testis	G_44	Olga	35.721584	561.0-iso4 l-10 (14028-0561.14)	Colombia	G	HiSeq_3000
kikkawai	testis	G_z12	Artyom	13.691443	561.0-iso4 l-10 (14028-0561.14)	Colombia	G	HiSeq_2500
kikkawai	testis	NG_18	Olga	36.065409	Brazil D iso-B I-3	Brazil	NG	HiSeq_3000
kikkawai	testis	NG_90	Ammon	22.250316	Brazil D iso-B I-3	Brazil	NG	HiSeq_3000
melanogaster	testis	G_108	Nerisa	22.151327	y; cn bw sp	USA	G	HiSeq_4000
melanogaster	testis	G_110	Nerisa	50.011566	y; cn bw sp	USA	G	HiSeq_4000
melanogaster	testis	NG_84	Ammon	37.89992	ED10	Ethiopia	NG	HiSeq_4000
melanogaster	testis	NG_z22	Artyom	9.879445	ED10	Ethiopia	NG	HiSeq_2500
simulans	testis	G_87	Ammon	26.962335	w501 (14021-0251.195)	USA	G	HiSeq_3000
simulans	testis	G_z18	Artyom	11.692913	w501 (14021-0251.195)	USA	G	HiSeq_2500
simulans	testis	NG_32	Olga	38.816548	MD106	Madagaskar	NG	HiSeq_3000
simulans	testis	NG_81	Ammon	18.514197	MD106	Madagaskar	NG	HiSeq_4000
simulans	testis	NG_z20	Artyom	15.513213	MD106	Madagaskar	NG	HiSeq_2500
takahashii	testis	G_54	Ammon	28.940159	311.05-iso4 I13 (14022-0311.13)	Taiwan	G	HiSeq_3000
takahashii	testis	G_z14	Artyom	10.557904	311.05-iso4 I13 (14022-0311.13)	Taiwan	G	HiSeq_2500
takahashii	testis	NG_22	Olga	31.71772	IR98-3	Okinawa	NG	HiSeq_3000
takahashii	testis	NG_67	Ammon	34.011542	IR98-3	Okinawa	NG	HiSeq_4000
yakuba	testis	G_69	Ammon	39.318172	Tai18E2 (14021-0261.01)	Côte d'Ivoire	G	HiSeq_3000
yakuba	testis	G_z24	Artyom	11.275035	Tai18E2 (14021-0261.01)	Côte d'Ivoire	G	HiSeq_2500
yakuba	testis	NG_28	Olga	34.422571	CY28	Cameroon	NG	HiSeq_3000
yakuba	testis	NG_80	Ammon	63.650807	CY28	Cameroon	NG	HiSeq_4000
